# Dopaminergic Neurons Linking Threat Processing to Cardiac Modulation and Locomotor Responses

**DOI:** 10.64898/2025.12.21.695849

**Authors:** Masato Tsuji, Daisuke Jinkoma, Yuki Uemura, Ayako Ogasawara, Kazuo Emoto

## Abstract

Heartbeat and behavior are tightly coordinated during defensive states, yet the neuronal mechanisms linking threat processing to cardiac modulation—and the potential contribution of cardiac dynamics to behavioral output—remain poorly understood. Here we show in *Drosophila* that mechanical threat triggers locomotion together with cardiac deceleration. We identify two pairs of dopaminergic neurons, termed DA-WED neurons, that mediate this cardiac response: silencing these neurons markedly attenuates threat-induced cardiac deceleration, whereas optogenetic activation induces cardiac deceleration in the absence of threat. Calcium imaging further shows that DA-WED neurons are activated by mechanical threat. Linking cardiac dynamics to behavior, direct optogenetic manipulation of cardiomyocytes that quantitatively reproduces threat-evoked cardiac deceleration is accompanied by increased locomotion. Together, these results identify a dopaminergic descending pathway that links threat processing to cardiac modulation and suggest that cardiac dynamics may contribute to shaping defensive behavior.
