## Supplementary Data 1 for "Dopaminergic Neurons Linking Threat Processing to Cardiac Modulation and Locomotor Responses"

### Sheet: Sheet1
Figures	Genotypes used (Sample size)	Crosses to obtain the gentypes used
Fig. 1c-h	CS, 20mL/min (14)	-
	CS, 50mL/min (17)	-
	CS, 200mL/min (22)	-
Fig. 2d-f	Hand-GFP / Y (37)	-
Fig. 2g,h	Hand-GFP / Y; UAS-TNT / + (55)	Hand-GFP; UAS-TNT / CyO x +
	Hand-GFP / Y; UAS-TNT / TrH-GAL4 (30)	Hand-GFP; UAS-TNT / CyO x Trh-GAL4 (II)
	Hand-GFP / Y; UAS-TNT / Tdc2-GAL4 (29)	Hand-GFP; UAS-TNT / CyO x Tdc2-GAL4 (II)
	Hand-GFP / Y; UAS-TNT / +; ple-GAL4 / + (34)	Hand-GFP; UAS-TNT / CyO x ple-GAL4 (III)
Fig. 2j,k	Hand-GFP / Y; UAS-dTrpA1 / + (33)	Hand-GFP; UAS-dTrpA1 / CyO x +
	Hand-GFP / Y; UAS-dTrpA1 / TrH-GAL4 (20)	Hand-GFP; UAS-dTrpA1 / CyO x Trh-GAL4 (II)
	Hand-GFP / Y; UAS-dTrpA1 / Tdc2-GAL4 (14)	Hand-GFP; UAS-dTrpA1 / CyO x Tdc2-GAL4 (II)
	Hand-GFP / Y; UAS-dTrpA1 / +; ple-GAL4 / + (31)	Hand-GFP; UAS-dTrpA1 / CyO x ple-GAL4 (III)
Fig. 2l,m	Hand-GFP / Y (55)	-
	Hand-GFP / Y; +; Dop1R1 (29)	-
	Hand-GFP / Y; +; Dop1R2 (39)	-
	Hand-GFP, Dop2R / Y (35)	-
	Hand-GFP / Y; +; DopEcR (30)	-
Fig. 3b	Hand-GFP / Y; UAS-TNT / + (74)	Hand-GFP; UAS-TNT / CyO x +
	Hand-GFP / Y; UAS-TNT / +; TH-C-GAL4 / + (22)	Hand-GFP; UAS-TNT / CyO x TH-C-GAL4
	Hand-GFP / Y; UAS-TNT / TH-D-GAL4 (26)	Hand-GFP; UAS-TNT / CyO x TH-D-GAL4
	Hand-GFP / Y; UAS-TNT / +; TH-F1-GAL4 / + (21)	Hand-GFP; UAS-TNT / CyO x TH-F1-GAL4
	Hand-GFP / Y; UAS-TNT / +; Vmat-R76F01-GAL4 / + (36)	Hand-GFP; UAS-TNT / CyO x Vmat-R76F01-GAL4
	Hand-GFP / Y; UAS-TNT / +; Vmat-R76F05-GAL4 / + (20)	Hand-GFP; UAS-TNT / CyO x Vmat-R76F05-GAL4
	Hand-GFP / Y; UAS-TNT / +; Ddc-R61H03-GAL4 / + (12)	Hand-GFP; UAS-TNT / CyO x Ddc-R61H03-GAL4
	Hand-GFP / Y; UAS-TNT / +; Ddc-R60F07-GAL4 / + (25)	Hand-GFP; UAS-TNT / CyO x Ddc-R60F07-GAL4
	Hand-GFP / Y; UAS-TNT / +; Dat-R55C10-GAL4 / + (23)	Hand-GFP; UAS-TNT / CyO x Dat-R55C10-GAL4
	Hand-GFP / Y; UAS-TNT / +; Dat-B / + (21)	Hand-GFP; UAS-TNT / CyO x Dat-B
	Hand-GFP / Y; UAS-TNT / +; Vmat-R76F02-GAL4 / + (33)	Hand-GFP; UAS-TNT / CyO x Vmat-R76F02-GAL4
Fig. 3d	Hand-GFP / Y; UAS-TNT / + (106)	Hand-GFP; UAS-TNT / CyO x +
	Hand-GFP / Y; UAS-TNT / R76F01-AD; R76F02-DBD / + (27)	Hand-GFP; UAS-TNT / CyO x R76F01-AD; R76F02-DBD
	Hand-GFP / Y; UAS-TNT / R76F02-AD; R76F05-DBD / + (27)	Hand-GFP; UAS-TNT / CyO x R76F02-AD; R76F05-DBD
	Hand-GFP / Y; UAS-TNT / R76F02-AD; R60F07-DBD / + (26)	Hand-GFP; UAS-TNT / CyO x R76F02-AD; R60F07-DBD
	Hand-GFP / Y; UAS-TNT / R76F05-AD; R60F07-DBD / + (41)	Hand-GFP; UAS-TNT / CyO x R76F05-AD; R60F07-DBD
	Hand-GFP / Y; UAS-TNT / R76F01-AD; R60F07-DBD / + (32)	Hand-GFP; UAS-TNT / CyO x R76F01-AD; R60F07-DBD
	Hand-GFP / Y; UAS-TNT / R76F01-AD; R76F05-DBD / + (24)	Hand-GFP; UAS-TNT / CyO x R76F01-AD; R76F05-DBD
Fig. 3e	R60F07AD / UAS-mCherry; R76F0-DBD / + (3)	R60F07AD / CyO; R76F0-DBD / TM2 x UAS-mCD8::GFP
Fig. 3f	VT046828-AD / UAS-mCherry; R12D12-DBD / + (5)	VT046828-AD / CyO; R12D12-DBD / TM2 x UAS-mCherry
	R48A08-AD / UAS-mCherry; VT008692-DBD / + (5)	R48A08-AD / CyO; VT008692-DBD / TM2 x UAS-mCherry
Fig. 3g	empty-AD / UAS-TNT; empty-DBD / + (51)	empty-AD / CyO; empty-DBD / TM2 x UAS-TNT
	VT046828-AD / UAS-TNT; R12D12-DBD / + (41)	VT046828-AD / CyO; R12D12-DBD / TM2 x UAS-TNT
	R48A08-AD / UAS-TNT; VT008692-DBD / + (36)	R48A08-AD / CyO; VT008692-DBD / TM2 x UAS-TNT
Fig. 4a	R48A08-AD / UAS-FsF-mCD8::GFP; VT008692-DBD / TH-FLP (5)	R48A08-AD / CyO; VT008692-DBD / TM2 x UAS-FsF-mCD8::GFP1; TH-FLP
Fig. 4b, c	empty-AD / UAS-FsF-Kir2.1; empty-DBD / TH-FLP (28)	empty-AD / CyO; empty-DBD / TM2 x UAS-FsF-Kir2.1; TH-FLP
	R48A08-AD / UAS-FsF-Kir2.1; VT008692-DBD / TH-FLP (27)	R48A08-AD / CyO; VT008692-DBD / TM2 x UAS-FsF-Kir2.1; TH-FLP
Fig. 4e-g	R48A08-AD / +; VT008692-DBD / UAS-jGCaMP7s (19 cells from 6 flies)	R48A08-AD / CyO; VT008692-DBD / TM2 x UAS-jGCaMP7s
Fig. 4i, j	UAS-FsF-CsChrimson::mVenus / Y; R48A08-AD / +; VT008692-DBD / TH-FLP [ret -] (13)	UAS-FsF-CsChrimson::mVenus; +; TH-FLP x R48A08-AD / CyO; VT008692-DBD / TM2
	UAS-FsF-CsChrimson::mVenus / Y; R48A08-AD / +; VT008692-DBD / TH-FLP [ret +] (12)	UAS-FsF-CsChrimson::mVenus; +; TH-FLP x R48A08-AD / CyO; VT008692-DBD / TM2
Fig. 5a, b	empty-AD / UAS-FsF-Kir2.1; empty-DBD / TH-FLP (28)	empty-AD / CyO; empty-DBD / TM2 x UAS-FsF-Kir2.1; TH-FLP
	R48A08-AD / UAS-FsF-Kir2.1; VT008692-DBD / TH-FLP (27)	R48A08-AD / CyO; VT008692-DBD / TM2 x UAS-FsF-Kir2.1; TH-FLP
Fig. 5c, d	UAS-FsF-CsChrimson::mVenus / Y; R48A08-AD / +; VT008692-DBD / TH-FLP [ret -] (14)	UAS-FsF-CsChrimson::mVenus; +; TH-FLP x R48A08-AD / CyO; VT008692-DBD / TM2
	UAS-FsF-CsChrimson::mVenus / Y; R48A08-AD / +; VT008692-DBD / TH-FLP [ret +] (11)	UAS-FsF-CsChrimson::mVenus; +; TH-FLP x R48A08-AD / CyO; VT008692-DBD / TM2
Fig. 5h-l	UAS-GtACR1::tdTomato / +; R88D05-GAL4 / + [ret -] (10)	UAS-GtACR1::tdTomato/TM2 x R88D05-GAL4 / TM2
	UAS-GtACR1::tdTomato / +; R88D05-GAL4 / + [ret +] (11)	UAS-GtACR1::tdTomato/TM2 x R88D05-GAL4 / TM2
Supplementary Fig. 1b, c	CS (20)	-
Supplementary Fig. 2a-f	CS, 20mL/min (14)	-
	CS, 50mL/min (17)	-
	CS, 200mL/min (22)	-
Supplementary Fig. 3b, c	CS, intact (37)	-
	CS, surgery (47)	-
Supplementary Fig. 3e, g	empty-AD / UAS-TNT; empty-DBD / + (36)	empty-AD / CyO; empty-DBD / TM2 x UAS-TNT
	R38B08-AD / UAS-TNT; R81E10-DBD / + (30)	R38B08-AD / CyO; R81E10-DBD / TM2 x UAS-TNT
	R38B08-AD / UAS-TNT; VT043775-DBD / + (27)	R38B08-AD / CyO; VT043775-DBD / TM2 x UAS-TNT
Supplementary Fig. 3f, h	+ / UAS-TNT (43)	CS x UAS-TNT
	R74C07-GAL4 / UAS-TNT (23)	R74C07-GAL4 x UAS-TNT
	Aes1N-GAL4 / UAS-TNT (25)	Aes1N-GAL4 x UAS-TNT
	Tes1N-GAL4 / UAS-TNT (26)	Tes1N-GAL4 x UAS-TNT
	iav-GAL4 / UAS-TNT (20)	iav-GAL4 x UAS-TNT
	R47A07-GAL4 / UAS-TNT (20)	R47A07-GAL4 x UAS-TNT
Supplementary Fig. 4b, c	CS (27)	-
Supplementary Fig. 4d, e	CS (15)	-
Supplementary Fig. 4f, g	CS (12)	-
Supplementary Fig. 4h, i	CS, male (13)	-
	CS, female (16)	-
Supplementary Fig. 5a, b	Hand-GFP / Y; UAS-TNT / + (55)	Hand-GFP; UAS-TNT / CyO x +
	Hand-GFP / Y; UAS-TNT / TrH-GAL4 (30)	Hand-GFP; UAS-TNT / CyO x Trh-GAL4 (II)
	Hand-GFP / Y; UAS-TNT / Tdc2-GAL4 (29)	Hand-GFP; UAS-TNT / CyO x Tdc2-GAL4 (II)
	Hand-GFP / Y; UAS-TNT / +; ple-GAL4 / + (34)	Hand-GFP; UAS-TNT / CyO x ple-GAL4 (III)
Supplementary Fig. 5c, d	Hand-GFP / Y; UAS-Kir2.1::EGFP / + (41)	Hand-GFP; UAS-Kir2.1::EGFP / CyO x CS
	Hand-GFP / Y; + / TrH-GAL4 (22)	Hand-GFP x TrH-GAL4 / CyO
	Hand-GFP / Y; UAS-Kir2.1::EGFP / TrH-GAL4 (25)	Hand-GFP; UAS-Kir2.1::EGFP / CyO x TrH-GAL4 / CyO
Supplementary Fig. 5e-g	Hand-GFP / Y (10)	-
	HandGFP / Y; TrH-attP (14)	-
Supplementary Fig. 5h, i	Hand-GFP / Y (55)	-
	Hand-GFP / Y; +; Dop1R1-attP (29)	-
	Hand-GFP / Y; +; Dop1R2-attP (39)	-
	Hand-GFP, Dop2R-attP/ Y (35)	-
	Hand-GFP / Y; +; DopEcR-attP (30)	-
Supplementary Fig. 6a	Hand-GFP / Y; UAS-TNT / + (74)	Hand-GFP; UAS-TNT / CyO x +
	Hand-GFP / Y; UAS-TNT / +; TH-C-GAL4 / + (22)	Hand-GFP; UAS-TNT / CyO x TH-C-GAL4
	Hand-GFP / Y; UAS-TNT / TH-D-GAL4 (26)	Hand-GFP; UAS-TNT / CyO x TH-D-GAL4
	Hand-GFP / Y; UAS-TNT / +; TH-F1-GAL4 / + (21)	Hand-GFP; UAS-TNT / CyO x TH-F1-GAL4
	Hand-GFP / Y; UAS-TNT / +; Vmat-R76F01-GAL4 / + (36)	Hand-GFP; UAS-TNT / CyO x Vmat-R76F01-GAL4
	Hand-GFP / Y; UAS-TNT / +; Vmat-R76F05-GAL4 / + (20)	Hand-GFP; UAS-TNT / CyO x Vmat-R76F05-GAL4
	Hand-GFP / Y; UAS-TNT / +; Ddc-R61H03-GAL4 / + (12)	Hand-GFP; UAS-TNT / CyO x Ddc-R61H03-GAL4
	Hand-GFP / Y; UAS-TNT / +; Ddc-R60F07-GAL4 / + (25)	Hand-GFP; UAS-TNT / CyO x Ddc-R60F07-GAL4
	Hand-GFP / Y; UAS-TNT / +; Dat-R55C10-GAL4 / + (23)	Hand-GFP; UAS-TNT / CyO x Dat-R55C10-GAL4
	Hand-GFP / Y; UAS-TNT / +; Dat-B / + (21)	Hand-GFP; UAS-TNT / CyO x Dat-B
	Hand-GFP / Y; UAS-TNT / +; Vmat-R76F02-GAL4 / + (33)	Hand-GFP; UAS-TNT / CyO x Vmat-R76F02-GAL4
Supplementary Fig. 6b	Hand-GFP / Y; UAS-TNT / + (106)	Hand-GFP; UAS-TNT / CyO x +
	Hand-GFP / Y; UAS-TNT / R76F01-AD; R76F02-DBD / + (27)	Hand-GFP; UAS-TNT / CyO x R76F01-AD; R76F02-DBD
	Hand-GFP / Y; UAS-TNT / R76F02-AD; R76F05-DBD / + (27)	Hand-GFP; UAS-TNT / CyO x R76F02-AD; R76F05-DBD
	Hand-GFP / Y; UAS-TNT / R76F02-AD; R60F07-DBD / + (26)	Hand-GFP; UAS-TNT / CyO x R76F02-AD; R60F07-DBD
	Hand-GFP / Y; UAS-TNT / R76F05-AD; R60F07-DBD / + (41)	Hand-GFP; UAS-TNT / CyO x R76F05-AD; R60F07-DBD
	Hand-GFP / Y; UAS-TNT / R76F01-AD; R60F07-DBD / + (32)	Hand-GFP; UAS-TNT / CyO x R76F01-AD; R60F07-DBD
	Hand-GFP / Y; UAS-TNT / R76F01-AD; R76F05-DBD / + (24)	Hand-GFP; UAS-TNT / CyO x R76F01-AD; R76F05-DBD
Supplementary Fig. 6c	empty-AD / UAS-TNT; empty-DBD / + (51)	empty-AD / CyO; empty-DBD / TM2 x UAS-TNT
	VT046828-AD / UAS-TNT; R12D12-DBD / + (41)	VT046828-AD / CyO; R12D12-DBD / TM2 x UAS-TNT
	R48A08-AD / UAS-TNT; VT008692-DBD / + (36)	R48A08-AD / CyO; VT008692-DBD / TM2 x UAS-TNT
Supplementary Fig. 6d	R48A08-AD / UAS-FsF-mCD8::GFP; VT008692-DBD / TH-FLP (5)	R48A08-AD / CyO; VT008692-DBD / TM2 x UAS-FsF-mCD8::GFP1; TH-FLP
Supplementary Fig. 6e	R48A08-AD / TH-FLP, tub-FRT-GAL80-FRT; VT008692-DBD / 20xUAS-CsChrimson::mCherry (7)	R48A08-AD / CyO; VT008692-DBD / TM2 x TH-FLP, tub-FRT-GAL80-FRT / CyO; 20xUAS-CsChrimson::mCherry / TM2
Supplementary Fig. 6f	empty-AD / UAS-FsF-Kir2.1; empty-DBD / TH-FLP (28)	empty-AD / CyO; empty-DBD / TM2 x UAS-FsF-Kir2.1; TH-FLP
	R48A08-AD / UAS-FsF-Kir2.1; VT008692-DBD / TH-FLP (27)	R48A08-AD / CyO; VT008692-DBD / TM2 x UAS-FsF-Kir2.1; TH-FLP
Supplementary Fig. 6g-i	R48A08-AD / TH-FLP, tub>GAL80>; VT008692-DBD / UAS-EGFP RNAi (40)	R48A08-AD / CyO; VT008692-DBD / TM2 x TH-FLP, tub>GAL80> / CyO; UAS-EGFP RNAi / TM2
	R48A08-AD / TH-FLP, tub>GAL80>; VT008692-DBD / UAS-Ple RNAi (29)	R48A08-AD / CyO; VT008692-DBD / TM2 x TH-FLP, tub>GAL80> / CyO; UAS-Ple RNAi / TM2
Supplementary Fig. 7d	empty-AD / UAS-FsF-Kir2.1; empty-DBD / TH-FLP [YD -] (5)	empty-AD / CyO; empty-DBD / TM2 x UAS-FsF-Kir2.1; TH-FLP
	empty-AD / UAS-FsF-Kir2.1; empty-DBD / TH-FLP [YD +] (5)	empty-AD / CyO; empty-DBD / TM2 x UAS-FsF-Kir2.1; TH-FLP
	R48A08-AD / UAS-FsF-Kir2.1; VT008692-DBD / TH-FLP [YD -] (5)	R48A08-AD / CyO; VT008692-DBD / TM2 x UAS-FsF-Kir2.1; TH-FLP
	R48A08-AD / UAS-FsF-Kir2.1; VT008692-DBD / TH-FLP [YD +] (4)	R48A08-AD / CyO; VT008692-DBD / TM2 x UAS-FsF-Kir2.1; TH-FLP
Supplementary Fig. 7e	empty-AD / UAS-FsF-Kir2.1; empty-DBD / TH-FLP (28)	empty-AD / CyO; empty-DBD / TM2 x UAS-FsF-Kir2.1; TH-FLP
	R48A08-AD / UAS-FsF-Kir2.1; VT008692-DBD / TH-FLP (27)	R48A08-AD / CyO; VT008692-DBD / TM2 x UAS-FsF-Kir2.1; TH-FLP
Supplementary Fig. 7f	CS [YD -] (5)	-
	CS [YD +] (6)	-
	Dop2R-attP [YD -] (6)	-
	Dop2R-attP [YD +] (6)	-
Supplementary Fig. 7g	Hand-GFP / Y (31)	-
	Hand-GFP, Dop2R / Y (35)	-
Supplementary Fig. 7h	UAS-Kir2.1::EGFP / + [YD -] (4)	UAS-Kir2.1::EGFP / CyO x CS
	UAS-Kir2.1::EGFP / + [YD +] (6)	UAS-Kir2.1::EGFP / CyO x CS
	UAS-Kir2.1::EGFP / +; R70G12-GAL4 / + [YD -] (4)	UAS-Kir2.1::EGFP / CyO x R70G12-GAL4
	UAS-Kir2.1::EGFP / +; R70G12-GAL4 / + [YD +] (6)	UAS-Kir2.1::EGFP / CyO x R70G12-GAL4
Supplementary Fig. 7h	UAS-Kir2.1::EGFP / + (27)	UAS-Kir2.1::EGFP / CyO x CS
	UAS-Kir2.1::EGFP / +; R70G12-GAL4 / + (34)	UAS-Kir2.1::EGFP / CyO x R70G12-GAL4
Supplementary Fig. 7j	CS [YD -] (12)	-
	CS [YD +] (11)	-
Supplementary Fig. 7k, l	CS [YD -] (14)	-
	CS [YD +] (13)	-
Supplementary Fig. 8a	R48A08-AD / +; VT008692-DBD / UAS-jGCaMP7s (19 cells from 6 flies)	R48A08-AD / CyO; VT008692-DBD / TM2 x UAS-jGCaMP7s
Supplementary Fig. 8c, d	R48A08-AD / +; VT008692-DBD / UAS-jGCaMP7s [Lateral] (3 cells)	R48A08-AD / CyO; VT008692-DBD / TM2 x UAS-jGCaMP7s
	R48A08-AD / +; VT008692-DBD / UAS-jGCaMP7s [Medial] (4 cells)	R48A08-AD / CyO; VT008692-DBD / TM2 x UAS-jGCaMP7s
Supplementary Fig. 9a-c	CS, 20mL/min (14)	-
	CS, 50mL/min (17)	-
	CS, 200mL/min (22)	-
Supplementary Fig. 9d-f	empty-AD / UAS-FsF-Kir2.1; empty-DBD / TH-FLP (28)	empty-AD / CyO; empty-DBD / TM2 x UAS-FsF-Kir2.1; TH-FLP
	R48A08-AD / UAS-FsF-Kir2.1; VT008692-DBD / TH-FLP (27)	R48A08-AD / CyO; VT008692-DBD / TM2 x UAS-FsF-Kir2.1; TH-FLP
Supplementary Fig. 9g-i	UAS-FsF-CsChrimson::mVenus / Y; R48A08-AD / +; VT008692-DBD / TH-FLP [ret -] (13)	UAS-FsF-CsChrimson::mVenus; +; TH-FLP x R48A08-AD / CyO; VT008692-DBD / TM2
	UAS-FsF-CsChrimson::mVenus / Y; R48A08-AD / +; VT008692-DBD / TH-FLP [ret +] (12)	UAS-FsF-CsChrimson::mVenus; +; TH-FLP x R48A08-AD / CyO; VT008692-DBD / TM2
Supplementary Fig. 9j-l	UAS-GtACR1::tdTomato / +; R88D05-GAL4 / + [ret -] (10)	UAS-GtACR1::tdTomato/TM2 x R88D05-GAL4 / TM2
	UAS-GtACR1::tdTomato / +; R88D05-GAL4 / + [ret +] (11)	UAS-GtACR1::tdTomato/TM2 x R88D05-GAL4 / TM2
Supplementary Fig. 10a	CS, 20mL/min (14)	-
	CS, 50mL/min (17)	-
	CS, 200mL/min (22)	-
Supplementary Fig. 10b, c	UAS-GtACR1::tdTomato / +; R88D05-GAL4 / + [ret -] (10)	UAS-GtACR1::tdTomato/TM2 x R88D05-GAL4 / TM2
	UAS-GtACR1::tdTomato / +; R88D05-GAL4 / + [ret +] (11)	UAS-GtACR1::tdTomato/TM2 x R88D05-GAL4 / TM2
Supplementary Fig. 10d, e	CS, 20mL/min (14)	-
	CS, 50mL/min (17)	-
	CS, 200mL/min (22)	-
