## Supplementary Data 2 for "Dopaminergic Neurons Linking Threat Processing to Cardiac Modulation and Locomotor Responses"

### Sheet: Sheet1
Figures	Comparison (Sample size)	Statistical Method	Uncorrected p-value	statistic	Correction method for multiple testing	Corrected p-value
Fig. 1e	CS, 20mL/min (14)	Wilcoxon signed rank test	0.000854	V = 4	Bonferroni	0.002562
	CS, 50mL/min (17)	Wilcoxon signed rank test	0.00665	V = 21	Bonferroni	0.01995
	CS, 200mL/min (22)	Wilcoxon signed rank test	0.198	V = 86	Bonferroni	0.594
Fig. 1g	CS, 20mL/min (14)	Wilcoxon signed rank test	0.173	V = 75	Bonferroni	0.519
	CS, 50mL/min (17)	Wilcoxon signed rank test	0.000214	V = 147	Bonferroni	0.000642
	CS, 200mL/min (22)	Wilcoxon signed rank test	9.87e-05	V = 236	Bonferroni	0.0002961
Fig. 2e, f	CS (28)	Welch's t-test	3.017e-10	t = -9.6523
Fig. 2h	+ (55) vs TrHG4 (30)	Dunn's test		1.68089		0.23931
	+ (55) vs Tdc2G4 (29)	Dunn's test		2.974		0.0118405
	+ (55) vs THG4 (34)	Dunn's test		2.87833		0.0154948
Fig. 2k	+ (33) vs TrHG4 (20)	Dunn's test		3.02089		0.0162029
	+ (33) vs Tdc2G4 (14)	Dunn's test		1.08502		0.599946
	+ (33) vs THG4 (31)	Dunn's test		-3.17017		0.0114419
Fig. 2m	+ (55) vs Dop1R1 (29)	Dunn's test		1.35486		0.503203
	+ (55) vs Dop1R2 (39)	Dunn's test		3.43999		0.00452091
	+ (55) vs Dop2R (35)	Dunn's test		3.27908		0.00731546
	+ (55) vs DopEcR (30)	Dunn's test		2.04787		0.154486
Fig. 3b	+ (74) vs TH-C (22)	Dunnett's test		-1.80738		0.9537
	+ (74) vs TH-D (26)	Dunnett's test		1.90845		0.9072
	+ (74) vs TH-F1 (21)	Dunnett's test		1.66312		0.9761
	+ (74) vs Vmat-R76F01 (36)	Dunnett's test		4.21612		0.0338
	+ (74) vs Vmat-R76F05 (20)	Dunnett's test		6.52291		0.0039
	+ (74) vs Ddc-R61H03 (12)	Dunnett's test		2.79522		0.5338
	+ (74) vs Ddc-R60F07 (25)	Dunnett's test		5.68886		0.0057
	+ (74) vs DAT-R55C10 (23)	Dunnett's test		3.85524		0.1898
	+ (74) vs DAT-B (21)	Dunnett's test		1.49371		0.9888
	+ (74) vs Vmat-R76F02 (33)	Dunnett's test		5.15153		0.0056
Fig. 3d	empty (106) vs R76F01 ∩ R76F02 (27)	Dunn's test		1.50088		0.568651
	empty (106) vs R76F02 ∩ R76F05 (27)	Dunn's test		0.508423		0.995287
	empty (106) vs R76F02 ∩ R60F07 (26)	Dunn's test		1.03291		0.867022
	empty (106) vs R76F05 ∩ R60F07 (41)	Dunn's test		2.95069		0.0356044
	empty (106) vs R76F01 ∩ R60F07 (32)	Dunn's test		-0.175224		0.999989
	empty (106) vs R76F01 ∩ R76F05 (24)	Dunn's test		0.101958		1
Fig. 3g	empty (51) vs PPL1-SMPγ (41)	Dunnett's test		0.895082		0.5726
	empty (51) vs DA-WED (36)	Dunnett's test		2.75633		0.0152
Fig. 4c	empty (28) vs DA-WED (27)	Welch's t-test	0.0132471	t = 2.56
Fig. 4g	DA-WED > jGCaMP7f (6)	Welch's t-test	0.00502	t = 4.77
Fig. 4j	Ret - (13) vs Ret + (12)	Welch's t-test	0.00576	t = -3.020
Fig. 5b	empty (28) vs DA-WED (27)	Welch's t-test	0.00136	t = -3.38
Fig. 5d	Ret - (13) vs Ret + (12)	Welch's t-test	0.0211	t = 2.476
Fig. 5i	Ret - (10) vs + (11)	Welch's t-test	0.0215594	t = -2.51
Fig. 5k	Ret - (10) vs + (11)	Welch's t-test	0.0262543	t = 2.41
Fig. 5l	Ret - (10)	Pearson	0.218	1.33729	Bonferroni	0.436
	Ret + (11)	Pearson	0.00269	-4.09582	Bonferroni	0.00538
Supplementary Fig. 1b	manual (20) vs auto (20) [puff -]	Welch's t-test	0.133	t = 1.57	Bonferroni	0.266
	manual (20) vs auto (20) [puff +]	Welch's t-test	0.163	t = 1.45	Bonferroni	0.326
Supplementary Fig. 1c	manual (20) vs auto (20)	Welch's t-test	0.827	t = 0.222
Supplementary Fig. 2f	CS, 20mL/min (14)	Wilcoxon signed rank test	0.00061	102	Bonferroni	0.00183
	CS, 50mL/min (17)	Wilcoxon signed rank test	0.015	127	Bonferroni	0.045
	CS, 200mL/min (22)	Wilcoxon signed rank test	0.000213	232	Bonferroni	0.000639
Supplementary Fig. 3b	intact (37) vs surgery (34)	Wilcoxon rank sum test	0.9404	W = 636
Supplementary Fig. 3c	intact (37) vs surgery (34)	Welch's t-test	0.0334	t = 2.17
Supplementary Fig. 3e	empty (36) vs R38B08-AD ∩ R81E10-DBD (30)	Dunnett's test		2.42679		0.0289
	empty (36) vs R38B08-AD ∩ VT043775-DBD (27)	Dunnett's test		1.658		0.1743
Supplementary Fig. 3f	+ (43) vs R74C07 (23)	Dunnett's test		3.77454		0.01055
	+ (43) vs Aes1N (25)	Dunnett's test		-0.759518		0.9645
	+ (43) vs Tes1N (26)	Dunnett's test		2.37384		0.17895
	+ (43) vs iav (20)	Dunnett's test		3.65613		0.02146
	+ (43) vs R48A07 (20)	Dunnett's test		5.40391		0.00018
Supplementary Fig. 3g	empty (36) vs R38B08-AD ∩ R81E10-DBD (30)	Dunnett's test		0.305357		0.0014
	empty (36) vs R38B08-AD ∩ VT043775-DBD (27)	Dunnett's test		0.708951		6.6e-12
Supplementary Fig. 3h	+ (43) vs R74C07 (23)	Dunnett's test		0.483198		2.4e-09
	+ (43) vs Aes1N (25)	Dunnett's test		0.633488		6.9e-15
	+ (43) vs Tes1N (26)	Dunnett's test		0.514386		4.1e-11
	+ (43) vs iav (20)	Dunnett's test		0.602655		1.9e-12
	+ (43) vs R48A07 (20)	Dunnett's test		0.366822		1.8e-05
Supplementary Fig. 4b	manual (27) vs auto (27) [puff -]	Welch's t-test	0.00579	t = 3.00	Bonferroni	0.0116
	manual (27) vs auto (27) [puff +]	Welch's t-test	0.0016	t = 3.51	Bonferroni	0.0032
Supplementary Fig. 4c	manual (27) vs auto (27)	Welch's t-test	0.693	t = -0.400
Supplementary Fig. 4e	CS (15)	Welch's t-test	0.03838	t = -2.2856
Supplementary Fig. 4g	CS (12)	Welch's t-test	4.894e-08	t = -13.049
Supplementary Fig. 4h	M (13) vs F (16)	Welch's t-test	0.628	t = 0.493
Supplementary Fig. 4i	M (13)	Welch's t-test	5.467e-06	t = -7.7112	Bonferroni	1.0934e-05
	F (16)	Welch's t-test	2.124e-05	t = -6.0754	Bonferroni	4.248e-05
	M (13) vs F (16)	Welch's t-test	0.4121	t = -0.83319
Supplementary Fig. 5b	+ (55) vs TrH (30)	Dunnett's test		0.643983		2.3e-10
	+ (55) vs Tdc2 (29)	Dunnett's test		0.390626		5.3e-05
	+ (55) vs TH (34)	Dunnett's test		0.685433		6.5e-12
Supplementary Fig. 5d	+ > Kir (41) vs TrH > Kir (25)	Dunnett's test		-4.19138		0.0263
	TrH > (22) vs TrH > Kir (25)	Dunnett's test		-6.22643		9.4e-05
Supplementary Fig. 5f	WT (10) vs TrH (14)	Welch's t-test	0.02948	t = -2.3305
Supplementary Fig. 5g	WT (10) vs TrH (14)	Welch's t-test	0.837	t = -0.209
Supplementary Fig. 5i	WT (55) vs Dop1R1 (29)	Dunn's test		-1.06623		0.739106
	WT (55) vs Dop1R2 (39)	Dunn's test		-7.67199		1.07723e-08
	WT (55) vs Dop2R (35)	Dunn's test		2.0785		0.165139
	WT (55) vs DopEcR (30)	Dunn's test		-6.83874		2.80788e-07
Supplementary Fig. 6a	+ (74) vs TH-C (22)	Dunn's test		-3.6948		0.00897071
	+ (74) vs TH-D (26)	Dunn's test		0.00389491		1
	+ (74) vs TH-F1 (21)	Dunn's test		-0.280028		0.999999
	+ (74) vs Vmat-R76F01 (36)	Dunn's test		-1.90963		0.416289
	+ (74) vs Vmat-R76F05 (20)	Dunn's test		-1.02156		0.949363
	+ (74) vs Ddc-R61H03 (12)	Dunn's test		-2.26103		0.229771
	+ (74) vs Ddc-R60F07 (25)	Dunn's test		-2.48504		0.148787
	+ (74) vs DAT-R55C10 (23)	Dunn's test		0.681535		0.996772
	+ (74) vs DAT-B (21)	Dunn's test		0.0567842		1
	+ (74) vs Vmat-R76F02 (33)	Dunn's test		-0.139737		1
Supplementary Fig. 6b	empty (106) vs R76F01 ∩ R76F02 (27)	Dunn's test		1.64918		0.463121
	empty (106) vs R76F02 ∩ R76F05 (27)	Dunn's test		2.65141		0.0649119
	empty (106) vs R76F02 ∩ R60F07 (26)	Dunn's test		3.59761		0.00547444
	empty (106) vs R76F05 ∩ R60F07 (41)	Dunn's test		-0.406498		0.998666
	empty (106) vs R76F01 ∩ R60F07 (32)	Dunn's test		4.77191		0.000178549
	empty (106) vs R76F01 ∩ R76F05 (24)	Dunn's test		0.158804		0.999994
Supplementary Fig. 6c	empty (51) vs PPL1-SMPγ (41)	Dunn's test		31.5612		2.22045e-16
	empty (51) vs DA-WED (36)	Dunn's test		17.3499		0
Supplementary Fig. 6f	empty (28) vs DA-WED (27)	Welch's t-test	0.135	V = 484
Supplementary Fig. 6h	EGFP (40) vs ple (29)	Welch's t-test	0.0317665	t = 2.19
Supplementary Fig. 6i	EGFP (40) vs ple (29)	Wilcoxon signed rank test	0.0131	V = 784.5
Supplementary Fig. 7d	YD - (5) vs + (5) [empty]	Welch's t-test	1.55e-06	t = 11.047
	YD - (5) vs + (5) [DA-WED]	Welch's t-test	1.55e-06	t = 11.047
	YD x DA-WED interaction	Welch's t-test	0.0445	t = -2.334
Supplementary Fig. 7f	YD - (5) vs + (6) [WT]	Welch's t-test	1.07e-06	t = 7.036
	YD - (6) vs + (6) [Dop2R]	Welch's t-test	1.07e-06	t = 7.036
	YD x Dop2R interaction	Welch's t-test	0.558	t = -0.597
Supplementary Fig. 7h	YD - (4) vs + (6) [+]	Welch's t-test	1.19e-09	t = 12.457
	YD - (4) vs + (6) [FB-LAL]	Welch's t-test	1.19e-09	t = 12.457
	YD x FB-LAL interaction	Welch's t-test	0.0175	t = -2.648
Supplementary Fig. 7i	+ (27) vs FB-LAL (34)	Welch's t-test	0.6315	t = -0.482
Supplementary Fig. 7j	YD - (12) vs + (11)	Welch's t-test	9.11e-10	t = 10.437
Supplementary Fig. 7k	YD - (14) vs + (13)	Welch's t-test	0.948396	t = 0.0654
Supplementary Fig. 7l	YD - (14) vs + (13)	Wilcoxon rank sum test	0.808	W = 85.5
Supplementary Fig. 8d	Lateral (3) vs Medial (4)	Welch's t-test	1	t = 6
Supplementary Fig. 9b	CS, 20mL/min (14)	Wilcoxon rank sum test	0.00232	W = 7	Bonferroni	0.00696
	CS, 50mL/min (17)	Wilcoxon rank sum test	0.000153	W = 5	Bonferroni	0.000459
	CS, 200mL/min (22)	Wilcoxon rank sum test	0.000121	W = 18	Bonferroni	0.000363
Supplementary Fig. 9c	CS, 20mL/min (14)	Wilcoxon rank sum test	0.268	W = 34	Bonferroni	0.804
	CS, 50mL/min (17)	Wilcoxon rank sum test	0.000214	W = 6	Bonferroni	0.000642
	CS, 200mL/min (22)	Wilcoxon rank sum test	0.0329	W = 192	Bonferroni	0.0987
Supplementary Fig. 9e	empty (28) vs DA-WED (27)	Welch's t-test	0.793	t = 0.264
Supplementary Fig. 9f	empty (28) vs DA-WED (27)	Welch's t-test	0.509	t = -0.665
Supplementary Fig. 9h	Ret - (13) vs Ret + (12)	Welch's t-test	0.851	t = -0.190
Supplementary Fig. 9i	Ret - (13) vs Ret + (12)	Welch's t-test	0.593	W = 51.5
Supplementary Fig. 9k	Ret - (10) vs + (11)	Wilcoxon rank sum test	0.349	W = 69
Supplementary Fig. 9l	Ret - (10) vs + (11)	Wilcoxon rank sum test	0.605	W = 47
Supplementary Fig. 10a	CS, 20mL/min (14)	Pearson	0.139	-1.58404	Bonferroni	0.417
	CS, 50mL/min (17)	Pearson	0.266	1.15491	Bonferroni	0.798
	CS, 200mL/min (22)	Pearson	0.455	0.762466	Bonferroni	1
Supplementary Fig. 10c	Ret - (10) vs + (11)	Wilcoxon rank sum test	0.0197	W = 22
Supplementary Fig. 10e	CS, 20mL/min (14)	Wilcoxon signed rank test	0.00061	102	Bonferroni	0.00183
	CS, 50mL/min (17)	Wilcoxon signed rank test	0.015	127	Bonferroni	0.045
	CS, 200mL/min (22)	Wilcoxon signed rank test	0.000213	232	Bonferroni	0.000639
